# Single cell-resolved transcriptional dynamics of human subcutaneous adipose tissue during lifestyle- and bariatric surgery-induced weight loss

**DOI:** 10.1101/2025.01.30.634294

**Authors:** Anne Loft, Rasmus Rydbirk, Ellen Gammelmark Klinggaard, Elvira Laila Van Hauwaert, Charlotte Wilhelmina Wernberg, Andreas Fønss Møller, Trine Vestergaard Dam, Mohamed Nabil Hassan, Babukrishna Maniyadath, Ronni Nielsen, Aleksander Krag, Joanna Kalucka, Søren Fisker Schmidt, Mette Enok Munk Lauridsen, Jesper Grud Skat Madsen, Susanne Mandrup

## Abstract

During sustained weight gain, human white adipose tissue undergoes dramatic remodeling that may compromise adipose tissue function and lead to obesity comorbidities such as cardiometabolic disease. These comorbidities can be at least partially reversed by weight loss; however, the degree to which human adipose tissue is remodeled during weight loss is currently unclear. Here, we have used snRNA-seq combined with bulk RNA-seq and 3D light microscopy to investigate the cellular and transcriptional alterations in abdominal subcutaneous adipose tissue (ASAT) from a unique cohort of obese individuals undergoing initially modest (8-10%) lifestyle-induced weight loss followed by a more dramatic (20-45%) bariatric surgery-induced weight loss. We show that in response to this weight loss, ASAT in both males and females underwent dramatic compositional and transcriptional remodeling. Most notably, surgery-indued weight loss led to an increase in the adipose vascular compartment, a dramatic reduction in proinflammatory immune cells, and a tissue-wide reduction in inflammatory gene signatures. In response to modest weight loss, we observed an increase in specific progenitor populations and an induction of proadipogenic genes, indicating that this process is important for the early adaptation of AT to weight loss that might contribute to the early overall beneficial effects on insulin sensitivity and systemic inflammation.
