## Extended Data Table 6 for "Single cell-resolved transcriptional dynamics of human subcutaneous adipose tissue during lifestyle- and bariatric surgery-induced weight loss"

### Sheet: pseudotime_degs
gene
DCLK1
NEGR1
TNXB
COL1A2
DCN
FBN1
COL6A3
PDE3B
PLXDC2
CREB5
AQP7
COL1A1
KAZN
UST
DOCK4
COL6A2
MEG3
CFH
GAS7
CCDC80
GHR
CD55
PNPLA2
VCAN
MFAP5
ACACB
ABI3BP
FBLN1
ANK2
ROBO2
TCF4
FSTL1
NHSL1
DST
LIPE-AS1
TRHDE
ITGA7
DMD
PPARG
PTGIS
PRKG1
MEG8
HMCN1
CD44
DPYSL3
SLC19A3
CD34
WDPCP
DENND2A
ZEB1
CAMK1D
FBXL7
ITGA11
PCNX2
FGF14
APP
SCARA5
CFD
ADGRD1
IGFBP6
PI16
MGP
CAV2
SMURF2
ARHGAP6
GRK5
ITGBL1
TIMP2
DIRC3
GYG2
PDGFRA
CCN5
PLIN4
PLAAT3
PAMR1
C1S
PDGFRB
ELMO1
GRK3
SEMA3C
ADIPOQ
CST3
C1R
MMP2
LIPE
C1orf21
SH3PXD2B
ASPH
COL3A1
PCDH9
AGAP1
IGFBP5
SOX5
C3
FYN
NOX4
EBF2
PALMD
COL4A2
MLXIPL
CARMIL1
APOD
LUM
TMEM132C
AXL
MAST4
PID1
GPNMB
TPM1
PTPRF
STON2
IGF1R
LPL
TFPI
ZNF385D
ACTB
SDK1
DNM1
MFAP4
PECR
ITSN1
SERPING1
S100A10
PXN
COL4A1
GALNT15
CILP
CHL1
ADH1B
RECK
NEAT1
STK32B
DPYSL2
PODN
ADAMTSL1
AEBP1
PSD3
SMOC2
PLCB1
S100A4
NIBAN1
COBLL1
KCND2
TRERF1
ANTXR1
ELN
AL136119.1
ITIH5
ARHGEF3
FBLN2
ACSL1
BACH2
STXBP6
MARC1
CPQ
CXCL12
STARD9
COLEC12
RETSAT
COL14A1
ACVR1C
CD63
EMP3
HMCN2
AC093425.1
ALDH2
CLEC3B
CRIP1
PPP2R1B
GSN
AC108734.4
LAPTM4A
PDGFD
DSTN
HTRA3
CPM
AC018616.1
S100A6
CD99
AL357873.1
SEMA3D
PDZD2
GLI3
PLIN5
PLEKHA5
ADIPOQ-AS1
ACTG1
TPST1
PFKFB3
FBLN5
FNDC1
CRIM1
TIMP1
SLIT3
HUNK
CTIF
DPP4
LSP1
LAMA4
THSD7A
CYP1B1-AS1
CD248
THBS2
CXCL14
MDFIC
FAT4
MAOA
PLAC9
TENM3
GRIA4
B2M
ACKR3
CIDEA
HEG1
GUCY1A2
LINC01133
TMSB4X
PCOLCE
AGTR1
EMILIN2
ABCA9-AS1
CLU
ZNF521
ECM1
ADAMTS5
NRIP1
KLF12
DLC1
SLC7A6OS
KCNB2
PPP1R12B
CCN2
SLC16A7
IGFBP4
BOC
CNTN4
LTBP4
MARCKS
DAPK2
PRG4
